# The conserved genetic program of male germ cells uncovers ancient regulators of human spermatogenesis

**DOI:** 10.1101/2022.03.02.482557

**Authors:** Rion Brattig Correia, Joana M. Almeida, Margot J. Wyrwoll, Irene Julca, Daniel Sobral, Chandra Shekhar Misra, Sara Di Persio, Leonardo G. Guilgur, Hans-Christian Schuppe, Neide Silva, Pedro Prudêncio, Ana Nóvoa, Ana S. Leocádio, Joana Bom, Sandra Laurentino, Moisés Mallo, Sabine Kliesch, Marek Mutwil, Luis M. Rocha, Frank Tüttelmann, Jörg D. Becker, Paulo Navarro-Costa

**Affiliations:** Instituto Gulbenkian de Ciência; Oeiras, Portugal; Department of Systems Science and Industrial Engineering, Binghamton University; NY, USA; EvoReproMed Lab, Environmental Health Institute (ISAMB), Associate Laboratory TERRA, Faculty of Medicine, University of Lisbon; Portugal; Centre of Medical Genetics, Institute of Reproductive Genetics, University and University Hospital of Münster; Germany; School of Biological Sciences, Nanyang Technological University; Singapore.; Associate Laboratory i4HB - Institute for Health and Bioeconomy, NOVA School of Science and Technology, NOVA University Lisbon; Caparica, Portugal; UCIBIO - Applied Molecular Biosciences Unit, Department of Life Sciences, NOVA School of Science and Technology, NOVA University Lisbon; Caparica, Portugal; Instituto de Tecnologia Química e Biológica António Xavier, Universidade Nova de Lisboa; Oeiras, Portugal; Centre of Reproductive Medicine and Andrology, University Hospital Münster; Germany; Clinic of Urology, Pediatric Urology and Andrology, Justus-Liebig-University; Giessen, Germany; Instituto de Medicina Molecular João Lobo Antunes, Faculdade de Medicina, Universidade de Lisboa; Portugal

**Keywords:** germ cells, spermatogenesis, meiosis, infertility, gene expression

## Abstract

Male germ cells share a common origin across animal species, therefore they likely retain a conserved genetic program that defines their cellular identity. However, the unique evolutionary dynamics of male germ cells coupled with their widespread leaky transcription pose significant obstacles to the identification of the core spermatogenic program. Through network analysis of the spermatocyte transcriptome of vertebrate and invertebrate species, we describe the conserved evolutionary origin of metazoan male germ cells at the molecular level. We estimate the average functional requirement of a metazoan male germ cell to correspond to the expression of approximately 10,000 protein-coding genes, a third of which defines a genetic scaffold of deeply conserved genes that has been retained throughout evolution. Such scaffold contains a set of 79 functional associations between 104 gene expression regulators that represent a core component of the conserved genetic program of metazoan spermatogenesis. By genetically interfering with the acquisition and maintenance of male germ cell identity, we uncover 161 previously unknown spermatogenesis genes and three new potential genetic causes of human infertility. These findings emphasize the importance of evolutionary history on human reproductive disease and establish a cross-species analytical pipeline that can be repurposed to other cell types and pathologies.
