## Supplementary material for "The conserved genetic program of male germ cells uncovers ancient regulators of human spermatogenesis": Sup. Table 1

### Sheet: Sheet1
Sample type	Species	Number of reads	Library type	Sequencing type	Sample preparation	Data source	Associated publication
This study
DM_ControlRNAi_1	Drosophila melanogaster	61498754	Stranded	Paired end	Freshly dissected whole testes from 30 males (2-7 days post-eclosion). Libraries were prepared using the Zymo-Seq RiboFree Total RNA Library kit (Zymo Research)	https://www.ncbi.nlm.nih.gov/sra/SRX12573744	This one
DM_ControlRNAi_2	Drosophila melanogaster	47976869	Stranded	Paired end	Freshly dissected whole testes from 30 males (2-7 days post-eclosion). Libraries were prepared using the Zymo-Seq RiboFree Total RNA Library kit (Zymo Research)	https://www.ncbi.nlm.nih.gov/sra/SRX12573745	This one
DM_ControlRNAi_3	Drosophila melanogaster	44214744	Stranded	Paired end	Freshly dissected whole testes from 30 males (2-7 days post-eclosion). Libraries were prepared using the Zymo-Seq RiboFree Total RNA Library kit (Zymo Research)	https://www.ncbi.nlm.nih.gov/sra/SRX12573746	This one
DM_dRNF113_1	Drosophila melanogaster	71955221	Stranded	Paired end	Freshly dissected whole testes from 30 males (2-7 days post-eclosion). Libraries were prepared using the Zymo-Seq RiboFree Total RNA Library kit (Zymo Research)	https://www.ncbi.nlm.nih.gov/sra/SRX12573747	This one
DM_dRNF113_2	Drosophila melanogaster	76021348	Stranded	Paired end	Freshly dissected whole testes from 30 males (2-7 days post-eclosion). Libraries were prepared using the Zymo-Seq RiboFree Total RNA Library kit (Zymo Research)	https://www.ncbi.nlm.nih.gov/sra/SRX12573748	This one
DM_dRNF113_3	Drosophila melanogaster	24149977	Stranded	Paired end	Freshly dissected whole testes from 30 males (2-7 days post-eclosion). Libraries were prepared using the Zymo-Seq RiboFree Total RNA Library kit (Zymo Research)	https://www.ncbi.nlm.nih.gov/sra/SRX12573749	This one
DM_Prp19_1	Drosophila melanogaster	28520283	Stranded	Paired end	Freshly dissected whole testes from 30 males (2-7 days post-eclosion). Libraries were prepared using the Zymo-Seq RiboFree Total RNA Library kit (Zymo Research)	https://www.ncbi.nlm.nih.gov/sra/SRX12573750	This one
DM_Prp19_2	Drosophila melanogaster	30330136	Stranded	Paired end	Freshly dissected whole testes from 30 males (2-7 days post-eclosion). Libraries were prepared using the Zymo-Seq RiboFree Total RNA Library kit (Zymo Research)	https://www.ncbi.nlm.nih.gov/sra/SRX12573751	This one
DM_Prp19_3	Drosophila melanogaster	27000894	Stranded	Paired end	Freshly dissected whole testes from 30 males (2-7 days post-eclosion). Libraries were prepared using the Zymo-Seq RiboFree Total RNA Library kit (Zymo Research)	https://www.ncbi.nlm.nih.gov/sra/SRX12573752	This one
HS_M1911_rTestis	Homo sapiens	42661695	Stranded	Paired end	Snap-frozen testicular tissue samples. Libraries were prepared using the NEBNext Ultra II Directional RNA Library Prep Kit (New England Biolabs)	Pending release	This one
HS_M1911_lTestis	Homo sapiens	44941484	Stranded	Paired end	Snap-frozen testicular tissue samples. Libraries were prepared using the NEBNext Ultra II Directional RNA Library Prep Kit (New England Biolabs)	Pending release	This one
HS_M1544_Testis	Homo sapiens	32014625	Stranded	Paired end	Snap-frozen testicular tissue samples. Libraries were prepared using the NEBNext Ultra II Directional RNA Library Prep Kit (New England Biolabs)	Pending release	This one
HS_M2224_Testis	Homo sapiens	31212795	Stranded	Paired end	Snap-frozen testicular tissue samples. Libraries were prepared using the NEBNext Ultra II Directional RNA Library Prep Kit (New England Biolabs)	Pending release	This one
HS_M2234_Testis	Homo sapiens	30268330	Stranded	Paired end	Snap-frozen testicular tissue samples. Libraries were prepared using the NEBNext Ultra II Directional RNA Library Prep Kit (New England Biolabs)	Pending release	This one
Previously published
HS_Spermatogonia_1	Homo sapiens	37758772	Unstranded	Single end	Individual cell laser capture microdissection in fixed testicular tissue (sets of 500 cells) followed by pooled library preparation (TruSeq Library Preparation Protocol; Illumina)	https://www.ncbi.nlm.nih.gov/sra/?term=SRR6726012	https://dev.biologists.org/content/144/20/3659
HS_Spermatogonia_2	Homo sapiens	46301897	Unstranded	Single end	Individual cell laser capture microdissection in fixed testicular tissue (sets of 500 cells) followed by pooled library preparation (TruSeq Library Preparation Protocol; Illumina)	https://www.ncbi.nlm.nih.gov/sra/?term=SRR6726013	https://dev.biologists.org/content/144/20/3659
HS_Spermatogonia_3	Homo sapiens	68163092	Unstranded	Single end	Individual cell laser capture microdissection in fixed testicular tissue (sets of 500 cells) followed by pooled library preparation (TruSeq Library Preparation Protocol; Illumina)	https://www.ncbi.nlm.nih.gov/sra/?term=SRR6726014	https://dev.biologists.org/content/144/20/3659
HS_Spermatogonia_4	Homo sapiens	57718243	Unstranded	Single end	Individual cell laser capture microdissection in fixed testicular tissue (sets of 500 cells) followed by pooled library preparation (TruSeq Library Preparation Protocol; Illumina)	https://www.ncbi.nlm.nih.gov/sra/?term=SRR6726015	https://dev.biologists.org/content/144/20/3659
HS_Spermatogonia_5	Homo sapiens	58402353	Unstranded	Single end	Individual cell laser capture microdissection in fixed testicular tissue (sets of 500 cells) followed by pooled library preparation (TruSeq Library Preparation Protocol; Illumina)	https://www.ncbi.nlm.nih.gov/sra/?term=SRR6726016	https://dev.biologists.org/content/144/20/3659
HS_Spermatogonia_6	Homo sapiens	42085185	Unstranded	Single end	Individual cell laser capture microdissection in fixed testicular tissue (sets of 500 cells) followed by pooled library preparation (TruSeq Library Preparation Protocol; Illumina)	https://www.ncbi.nlm.nih.gov/sra/?term=SRR3146452	https://dev.biologists.org/content/144/20/3659
HS_Spermatogonia_7	Homo sapiens	41277920	Unstranded	Single end	Individual cell laser capture microdissection in fixed testicular tissue (sets of 500 cells) followed by pooled library preparation (TruSeq Library Preparation Protocol; Illumina)	https://www.ncbi.nlm.nih.gov/sra/?term=SRR6726159	https://dev.biologists.org/content/144/20/3659
HS_Spermatogonia_8	Homo sapiens	41904838	Unstranded	Single end	Individual cell laser capture microdissection in fixed testicular tissue (sets of 500 cells) followed by pooled library preparation (TruSeq Library Preparation Protocol; Illumina)	https://www.ncbi.nlm.nih.gov/sra/?term=SRR6726160	https://dev.biologists.org/content/144/20/3659
HS_Spermatogonia_9	Homo sapiens	58779639	Unstranded	Single end	Individual cell laser capture microdissection in fixed testicular tissue (sets of 500 cells) followed by pooled library preparation (TruSeq Library Preparation Protocol; Illumina)	https://www.ncbi.nlm.nih.gov/sra/?term=SRR6726161	https://dev.biologists.org/content/144/20/3659
HS_Spermatogonia_10	Homo sapiens	60851392	Unstranded	Single end	Individual cell laser capture microdissection in fixed testicular tissue (sets of 500 cells) followed by pooled library preparation (TruSeq Library Preparation Protocol; Illumina)	https://www.ncbi.nlm.nih.gov/sra/?term=SRR6726162	https://dev.biologists.org/content/144/20/3659
HS_Spermatogonia_11	Homo sapiens	41047632	Unstranded	Single end	Individual cell laser capture microdissection in fixed testicular tissue (sets of 500 cells) followed by pooled library preparation (TruSeq Library Preparation Protocol; Illumina)	https://www.ncbi.nlm.nih.gov/sra/?term=SRR3146494	https://dev.biologists.org/content/144/20/3659
HS_Spermatocytes_1	Homo sapiens	73123423	Unstranded	Single end	Individual cell laser capture microdissection in fixed testicular tissue (sets of 500 cells) followed by pooled library preparation (TruSeq Library Preparation Protocol; Illumina)	https://www.ncbi.nlm.nih.gov/sra/?term=SRR6726153	https://dev.biologists.org/content/144/20/3659
HS_Spermatocytes_2	Homo sapiens	55058392	Unstranded	Single end	Individual cell laser capture microdissection in fixed testicular tissue (sets of 500 cells) followed by pooled library preparation (TruSeq Library Preparation Protocol; Illumina)	https://www.ncbi.nlm.nih.gov/sra/?term=SRR6726154	https://dev.biologists.org/content/144/20/3659
HS_Spermatocytes_3	Homo sapiens	69462264	Unstranded	Single end	Individual cell laser capture microdissection in fixed testicular tissue (sets of 500 cells) followed by pooled library preparation (TruSeq Library Preparation Protocol; Illumina)	https://www.ncbi.nlm.nih.gov/sra/?term=SRR6726155	https://dev.biologists.org/content/144/20/3659
HS_Spermatocytes_4	Homo sapiens	58736667	Unstranded	Single end	Individual cell laser capture microdissection in fixed testicular tissue (sets of 500 cells) followed by pooled library preparation (TruSeq Library Preparation Protocol; Illumina)	https://www.ncbi.nlm.nih.gov/sra/?term=SRR6726156	https://dev.biologists.org/content/144/20/3659
HS_Spermatocytes_5	Homo sapiens	62352870	Unstranded	Single end	Individual cell laser capture microdissection in fixed testicular tissue (sets of 500 cells) followed by pooled library preparation (TruSeq Library Preparation Protocol; Illumina)	https://www.ncbi.nlm.nih.gov/sra/?term=SRR6726157	https://dev.biologists.org/content/144/20/3659
HS_Spermatocytes_6	Homo sapiens	53329120	Unstranded	Single end	Individual cell laser capture microdissection in fixed testicular tissue (sets of 500 cells) followed by pooled library preparation (TruSeq Library Preparation Protocol; Illumina)	https://www.ncbi.nlm.nih.gov/sra/?term=SRR3146497	https://dev.biologists.org/content/144/20/3659
HS_Spermatocytes_7	Homo sapiens	24910139	Unstranded	Single end	Individual cell laser capture microdissection in fixed testicular tissue (sets of 500 cells) followed by pooled library preparation (TruSeq Library Preparation Protocol; Illumina)	https://www.ncbi.nlm.nih.gov/sra/?term=SRR6726042	https://dev.biologists.org/content/144/20/3659
HS_Spermatocytes_8	Homo sapiens	33266470	Unstranded	Single end	Individual cell laser capture microdissection in fixed testicular tissue (sets of 500 cells) followed by pooled library preparation (TruSeq Library Preparation Protocol; Illumina)	https://www.ncbi.nlm.nih.gov/sra/?term=SRR6726043	https://dev.biologists.org/content/144/20/3659
HS_Spermatocytes_9	Homo sapiens	30674968	Unstranded	Single end	Individual cell laser capture microdissection in fixed testicular tissue (sets of 500 cells) followed by pooled library preparation (TruSeq Library Preparation Protocol; Illumina)	https://www.ncbi.nlm.nih.gov/sra/?term=SRR6726044	https://dev.biologists.org/content/144/20/3659
HS_Spermatocytes_10	Homo sapiens	36438515	Unstranded	Single end	Individual cell laser capture microdissection in fixed testicular tissue (sets of 500 cells) followed by pooled library preparation (TruSeq Library Preparation Protocol; Illumina)	https://www.ncbi.nlm.nih.gov/sra/?term=SRR6726045	https://dev.biologists.org/content/144/20/3659
HS_Spermatocytes_11	Homo sapiens	31764308	Unstranded	Single end	Individual cell laser capture microdissection in fixed testicular tissue (sets of 500 cells) followed by pooled library preparation (TruSeq Library Preparation Protocol; Illumina)	https://www.ncbi.nlm.nih.gov/sra/?term=SRR6726046	https://dev.biologists.org/content/144/20/3659
HS_Spermatocytes_12	Homo sapiens	31617864	Unstranded	Single end	Individual cell laser capture microdissection in fixed testicular tissue (sets of 500 cells) followed by pooled library preparation (TruSeq Library Preparation Protocol; Illumina)	https://www.ncbi.nlm.nih.gov/sra/?term=SRR3146507	https://dev.biologists.org/content/144/20/3659
HS_Spermatids_1	Homo sapiens	34180464	Unstranded	Single end	Individual cell laser capture microdissection in fixed testicular tissue (sets of 500 cells) followed by pooled library preparation (TruSeq Library Preparation Protocol; Illumina)	https://www.ncbi.nlm.nih.gov/sra/?term=SRR6726017	https://dev.biologists.org/content/144/20/3659
HS_Spermatids_2	Homo sapiens	14900132	Unstranded	Single end	Individual cell laser capture microdissection in fixed testicular tissue (sets of 500 cells) followed by pooled library preparation (TruSeq Library Preparation Protocol; Illumina)	https://www.ncbi.nlm.nih.gov/sra/?term=SRR6726018	https://dev.biologists.org/content/144/20/3659
HS_Spermatids_3	Homo sapiens	33310531	Unstranded	Single end	Individual cell laser capture microdissection in fixed testicular tissue (sets of 500 cells) followed by pooled library preparation (TruSeq Library Preparation Protocol; Illumina)	https://www.ncbi.nlm.nih.gov/sra/?term=SRR6726019	https://dev.biologists.org/content/144/20/3659
HS_Spermatids_4	Homo sapiens	7032650	Unstranded	Single end	Individual cell laser capture microdissection in fixed testicular tissue (sets of 500 cells) followed by pooled library preparation (TruSeq Library Preparation Protocol; Illumina)	https://www.ncbi.nlm.nih.gov/sra/?term=SRR6726020	https://dev.biologists.org/content/144/20/3659
HS_Spermatids_5	Homo sapiens	10283780	Unstranded	Single end	Individual cell laser capture microdissection in fixed testicular tissue (sets of 500 cells) followed by pooled library preparation (TruSeq Library Preparation Protocol; Illumina)	https://www.ncbi.nlm.nih.gov/sra/?term=SRR6726021	https://dev.biologists.org/content/144/20/3659
HS_Spermatids_6	Homo sapiens	34974204	Unstranded	Single end	Individual cell laser capture microdissection in fixed testicular tissue (sets of 500 cells) followed by pooled library preparation (TruSeq Library Preparation Protocol; Illumina)	https://www.ncbi.nlm.nih.gov/sra/?term=SRR3146508	https://dev.biologists.org/content/144/20/3659
MM_Spermatogonia_1	Mus musculus	33308345	Stranded	Single end	Cells were isolated by enzymatic dispersion followed by library preparation using the Directional mRNA-seq Library Prep Protocol (lllumina)	https://www.ncbi.nlm.nih.gov/sra/SRX219215[accn]	https://www.cell.com/cell-reports/fulltext/S2211-1247(13)00248-9
MM_Spermatogonia_2	Mus musculus	35742186	Stranded	Single end	Cells were isolated by enzymatic dispersion followed by library preparation using the Directional mRNA-seq Library Prep Protocol (lllumina)	https://www.ncbi.nlm.nih.gov/sra/SRX219215[accn]	https://www.cell.com/cell-reports/fulltext/S2211-1247(13)00248-9
MM_Spermatogonia_3	Mus musculus	41435589	Stranded	Single end	Cells were isolated by enzymatic dispersion followed by library preparation using the Directional mRNA-seq Library Prep Protocol (lllumina)	https://www.ncbi.nlm.nih.gov/sra/SRX219215[accn]	https://www.cell.com/cell-reports/fulltext/S2211-1247(13)00248-9
MM_Spermatocytes_1	Mus musculus	31950112	Stranded	Single end	Cells were purified by centrifugal elutriation followed by library preparation using the Directional mRNA-seq Library Prep Protocol (lllumina)	https://www.ncbi.nlm.nih.gov/sra/SRX219216[accn]	https://www.cell.com/cell-reports/fulltext/S2211-1247(13)00248-9
MM_Spermatocytes_2	Mus musculus	36632802	Stranded	Single end	Cells were purified by centrifugal elutriation followed by library preparation using the Directional mRNA-seq Library Prep Protocol (lllumina)	https://www.ncbi.nlm.nih.gov/sra/SRX219216[accn]	https://www.cell.com/cell-reports/fulltext/S2211-1247(13)00248-9
MM_Spermatocytes_3	Mus musculus	44526936	Stranded	Single end	Cells were purified by centrifugal elutriation followed by library preparation using the Directional mRNA-seq Library Prep Protocol (lllumina)	https://www.ncbi.nlm.nih.gov/sra/SRX219216[accn]	https://www.cell.com/cell-reports/fulltext/S2211-1247(13)00248-9
MM_Spermatids_1	Mus musculus	24295450	Stranded	Single end	Cells were purified by centrifugal elutriation followed by library preparation using the Directional mRNA-seq Library Prep Protocol (lllumina)	https://www.ncbi.nlm.nih.gov/sra/SRX219217[accn]	https://www.cell.com/cell-reports/fulltext/S2211-1247(13)00248-9
MM_Spermatids_2	Mus musculus	38510922	Stranded	Single end	Cells were purified by centrifugal elutriation followed by library preparation using the Directional mRNA-seq Library Prep Protocol (lllumina)	https://www.ncbi.nlm.nih.gov/sra/SRX219217[accn]	https://www.cell.com/cell-reports/fulltext/S2211-1247(13)00248-9
MM_Spermatids_3	Mus musculus	40215919	Stranded	Single end	Cells were purified by centrifugal elutriation followed by library preparation using the Directional mRNA-seq Library Prep Protocol (lllumina)	https://www.ncbi.nlm.nih.gov/sra/SRX219217[accn]	https://www.cell.com/cell-reports/fulltext/S2211-1247(13)00248-9
DM_ApicalTestis_1	Drosophila melanogaster	4061082	Unstranded	Paired end	Manual dissection of the testicular apical domain followed by library preparation using the TruSeq RNA Library Prep Kit v2 (Illumina)	https://www.ncbi.nlm.nih.gov/sra/SRX4881762	https://bmcgenomics.biomedcentral.com/articles/10.1186/s12864-018-5085-z
DM_ApicalTestis_2	Drosophila melanogaster	6082594	Unstranded	Paired end	Manual dissection of the testicular apical domain followed by library preparation using the TruSeq RNA Library Prep Kit v2 (Illumina)	https://www.ncbi.nlm.nih.gov/sra/SRX4881761	https://bmcgenomics.biomedcentral.com/articles/10.1186/s12864-018-5085-z
DM_MidTestis_1	Drosophila melanogaster	4053612	Unstranded	Paired end	Manual dissection of the testicular middle domain followed by library preparation using the TruSeq RNA Library Prep Kit v2 (Illumina)	https://www.ncbi.nlm.nih.gov/sra/SRX4881760	https://bmcgenomics.biomedcentral.com/articles/10.1186/s12864-018-5085-z
DM_MidTestis_2	Drosophila melanogaster	6104181	Unstranded	Paired end	Manual dissection of the testicular middle domain followed by library preparation using the TruSeq RNA Library Prep Kit v2 (Illumina)	https://www.ncbi.nlm.nih.gov/sra/SRX4881759	https://bmcgenomics.biomedcentral.com/articles/10.1186/s12864-018-5085-z
DM_BasalTestis_1	Drosophila melanogaster	6568624	Unstranded	Paired end	Manual dissection of the testicular basal domain followed by library preparation using the TruSeq RNA Library Prep Kit v2 (Illumina)	https://www.ncbi.nlm.nih.gov/sra/SRX4881758	https://bmcgenomics.biomedcentral.com/articles/10.1186/s12864-018-5085-z
DM_BasalTestis_2	Drosophila melanogaster	2512390	Unstranded	Paired end	Manual dissection of the testicular basal domain followed by library preparation using the TruSeq RNA Library Prep Kit v2 (Illumina)	https://www.ncbi.nlm.nih.gov/sra/SRX4881757	https://bmcgenomics.biomedcentral.com/articles/10.1186/s12864-018-5085-z
HS_Intestine_1	Homo sapiens	40462934	Stranded	Paired end	Duodenal biopsy followed by library preparation (KAPA stranded mRNA-Seq Kit)	https://www.ncbi.nlm.nih.gov/sra/SRX5564317	https://journals.plos.org/plosone/article?id=10.1371/journal.pone.0215132
HS_Intestine_2	Homo sapiens	32404504	Stranded	Paired end	Duodenal biopsy followed by library preparation (KAPA stranded mRNA-Seq Kit)	https://www.ncbi.nlm.nih.gov/sra/SRX5564315	https://journals.plos.org/plosone/article?id=10.1371/journal.pone.0215132
HS_Intestine_3	Homo sapiens	55958736	Stranded	Paired end	Duodenal biopsy followed by library preparation (KAPA stranded mRNA-Seq Kit)	https://www.ncbi.nlm.nih.gov/sra/SRX5564311	https://journals.plos.org/plosone/article?id=10.1371/journal.pone.0215132
MM_Enterocytes_Rep1	Mus musculus	96194160	Unstranded	Paired end	Cells were isolated (50,000) by FACS after dissection of the small intestine, libraries were prepared using the NEBNext v2.0 kit	https://www.ncbi.nlm.nih.gov/sra?term=SRX2339122	https://academic.oup.com/nar/article/45/10/5770/3062789
MM_Enterocytes_Rep2	Mus musculus	51002804	Unstranded	Paired end	Cells were isolated (50,000) by FACS after dissection of the small intestine, libraries were prepared using the NEBNext v2.0 kit	https://www.ncbi.nlm.nih.gov/sra?term=SRX2339123	https://academic.oup.com/nar/article/45/10/5770/3062789
MM_Enterocytes_Rep3	Mus musculus	39620285	Unstranded	Paired end	Cells were isolated (50,000) by FACS after dissection of the small intestine, libraries were prepared using the NEBNext v2.0 kit	https://www.ncbi.nlm.nih.gov/sra?term=SRX2339124	https://academic.oup.com/nar/article/45/10/5770/3062789
DM_Enterocytes_1	Drosophila melanogaster	37359944	Unstranded	Single end	Cells were isolated (>2,000) by FACS after gut dissection, libraries were prepared using the TruSeq RNA Sample Prep Kit (Illumina)	https://www.ncbi.nlm.nih.gov/sra?term=SRX699793	https://www.cell.com/cell-reports/fulltext/S2211-1247(15)00607-5
DM_Enterocytes_2	Drosophila melanogaster	36717572	Unstranded	Single end	Cells were isolated (>2,000) by FACS after gut dissection, libraries were prepared using the TruSeq RNA Sample Prep Kit (Illumina)	https://www.ncbi.nlm.nih.gov/sra?term=SRX699794	https://www.cell.com/cell-reports/fulltext/S2211-1247(15)00607-5
HS_GranuleNeurons_1	Homo sapiens	21336218	Unstranded	Paired end	Nuclei of granule neurons were isolated from postmortem brains by FACS followed by library preparation using the TruSeq DNA LT Library Preparation Kit (Illumina) or the NEBNext Ultra DNA Library Prep Kit	https://www.ncbi.nlm.nih.gov/sra?term=SRX3038803	https://elifesciences.org/articles/37551
HS_GranuleNeurons_2	Homo sapiens	33983706	Unstranded	Paired end	Nuclei of granule neurons were isolated from postmortem brains by FACS followed by library preparation using the TruSeq DNA LT Library Preparation Kit (Illumina) or the NEBNext Ultra DNA Library Prep Kit	https://www.ncbi.nlm.nih.gov/sra?term=SRX3038826	https://elifesciences.org/articles/37551
HS_GranuleNeurons_3	Homo sapiens	26793340	Unstranded	Paired end	Nuclei of granule neurons were isolated from postmortem brains by FACS followed by library preparation using the TruSeq DNA LT Library Preparation Kit (Illumina) or the NEBNext Ultra DNA Library Prep Kit	https://www.ncbi.nlm.nih.gov/sra?term=SRX3038827	https://elifesciences.org/articles/37551
HS_GranuleNeurons_4	Homo sapiens	26370587	Unstranded	Paired end	Nuclei of granule neurons were isolated from postmortem brains by FACS followed by library preparation using the TruSeq DNA LT Library Preparation Kit (Illumina) or the NEBNext Ultra DNA Library Prep Kit	https://www.ncbi.nlm.nih.gov/sra?term=SRX3038829	https://elifesciences.org/articles/37551
HS_Muscle_1	Homo sapiens	15143107	Unstranded	Paired end	Libraries (Illumina) were prepared from skeletal muscle biopsies from the vastus lateralis muscle	https://www.ncbi.nlm.nih.gov/sra?term=SRX589524	https://faseb.onlinelibrary.wiley.com/doi/abs/10.1096/fj.14-255000
HS_Muscle_2	Homo sapiens	12601197	Unstranded	Paired end	Libraries (Illumina) were prepared from skeletal muscle biopsies from the vastus lateralis muscle	https://www.ncbi.nlm.nih.gov/sra?term=SRX589527	https://faseb.onlinelibrary.wiley.com/doi/abs/10.1096/fj.14-255000
HS_Muscle_3	Homo sapiens	13846218	Unstranded	Paired end	Libraries (Illumina) were prepared from skeletal muscle biopsies from the vastus lateralis muscle	https://www.ncbi.nlm.nih.gov/sra?term=SRX589531	https://faseb.onlinelibrary.wiley.com/doi/abs/10.1096/fj.14-255000
HS_Muscle_4	Homo sapiens	16788186	Unstranded	Paired end	Libraries (Illumina) were prepared from skeletal muscle biopsies from the vastus lateralis muscle	https://www.ncbi.nlm.nih.gov/sra?term=SRX589535	https://faseb.onlinelibrary.wiley.com/doi/abs/10.1096/fj.14-255000
HS_Muscle_5	Homo sapiens	23802640	Unstranded	Paired end	Libraries (Illumina) were prepared from skeletal muscle biopsies from the vastus lateralis muscle	https://www.ncbi.nlm.nih.gov/sra?term=SRX589539	https://faseb.onlinelibrary.wiley.com/doi/abs/10.1096/fj.14-255000
HS_Muscle_6	Homo sapiens	22264273	Unstranded	Paired end	Libraries (Illumina) were prepared from skeletal muscle biopsies from the vastus lateralis muscle	https://www.ncbi.nlm.nih.gov/sra?term=SRX589543	https://faseb.onlinelibrary.wiley.com/doi/abs/10.1096/fj.14-255000
MM_GranuleNeurons_1	Mus musculus	32545461	Unstranded	Paired end	Nuclei of granule neurons were isolated from cortex and cerebella by FACS followed by library preparation using the TruSeq DNA LT Library Preparation Kit (Illumina) or the NEBNext Ultra DNA Library Prep Kit	https://www.ncbi.nlm.nih.gov/sra?term=SRX3038902	https://elifesciences.org/articles/37551
MM_GranuleNeurons_2	Mus musculus	30076276	Unstranded	Paired end	Nuclei of granule neurons were isolated from cortex and cerebella by FACS followed by library preparation using the TruSeq DNA LT Library Preparation Kit (Illumina) or the NEBNext Ultra DNA Library Prep Kit	https://www.ncbi.nlm.nih.gov/sra?term=SRX3038903	https://elifesciences.org/articles/37551
MM_GranuleNeurons_3	Mus musculus	24970968	Unstranded	Paired end	Nuclei of granule neurons were isolated from cortex and cerebella by FACS followed by library preparation using the TruSeq DNA LT Library Preparation Kit (Illumina) or the NEBNext Ultra DNA Library Prep Kit	https://www.ncbi.nlm.nih.gov/sra?term=SRX3038904	https://elifesciences.org/articles/37551
MM_Muscle_1	Mus musculus	44938344	Stranded	Single end	Dissection of whole quadriceps followed by library preparation using the TruSeq Stranded mRNA LT kit (Illumina)	https://www.ncbi.nlm.nih.gov/sra?term=SRX2958621	https://elifesciences.org/articles/34613
MM_Muscle_2	Mus musculus	52931439	Stranded	Single end	Dissection of whole quadriceps followed by library preparation using the TruSeq Stranded mRNA LT kit (Illumina)	https://www.ncbi.nlm.nih.gov/sra?term=SRX2958622	https://elifesciences.org/articles/34613
MM_Muscle_3	Mus musculus	46228667	Stranded	Single end	Dissection of whole quadriceps followed by library preparation using the TruSeq Stranded mRNA LT kit (Illumina)	https://www.ncbi.nlm.nih.gov/sra?term=SRX2958623	https://elifesciences.org/articles/34613
MM_Muscle_4	Mus musculus	46585936	Stranded	Single end	Dissection of whole quadriceps followed by library preparation using the TruSeq Stranded mRNA LT kit (Illumina)	https://www.ncbi.nlm.nih.gov/sra?term=SRX2958624	https://elifesciences.org/articles/34613
MM_Muscle_5	Mus musculus	42713171	Stranded	Single end	Dissection of whole quadriceps followed by library preparation using the TruSeq Stranded mRNA LT kit (Illumina)	https://www.ncbi.nlm.nih.gov/sra?term=SRX2958625	https://elifesciences.org/articles/34613
MM_Muscle_6	Mus musculus	44978803	Stranded	Single end	Dissection of whole quadriceps followed by library preparation using the TruSeq Stranded mRNA LT kit (Illumina)	https://www.ncbi.nlm.nih.gov/sra?term=SRX2958626	https://elifesciences.org/articles/34613
DM_IntrinsicNeurons_1	Drosophila melanogaster	12932272	Unstranded	Single end	Labeled cells (>100) were harvested via patch pipets and were prepared using the SMARTer Ultra Low Input RNA kit (Clontech)	https://www.ncbi.nlm.nih.gov/sra?term=SRX1431487	https://www.cell.com/cell-reports/fulltext/S2211-1247(16)30473-9
DM_IntrinsicNeurons_2	Drosophila melanogaster	12483566	Unstranded	Single end	Labeled cells (>100) were harvested via patch pipets and were prepared using the SMARTer Ultra Low Input RNA kit (Clontech)	https://www.ncbi.nlm.nih.gov/sra?term=SRX1431489	https://www.cell.com/cell-reports/fulltext/S2211-1247(16)30473-9
DM_IntrinsicNeurons_3	Drosophila melanogaster	10341197	Unstranded	Single end	Labeled cells (>100) were harvested via patch pipets and were prepared using the SMARTer Ultra Low Input RNA kit (Clontech)	https://www.ncbi.nlm.nih.gov/sra?term=SRX1431490	https://www.cell.com/cell-reports/fulltext/S2211-1247(16)30473-9
DM_IntrinsicNeurons_4	Drosophila melanogaster	11315983	Unstranded	Single end	Labeled cells (>100) were harvested via patch pipets and were prepared using the SMARTer Ultra Low Input RNA kit (Clontech)	https://www.ncbi.nlm.nih.gov/sra?term=SRX1431491	https://www.cell.com/cell-reports/fulltext/S2211-1247(16)30473-9
DM_IntrinsicNeurons_5	Drosophila melanogaster	15399231	Unstranded	Single end	Labeled cells (>100) were harvested via patch pipets and were prepared using the SMARTer Ultra Low Input RNA kit (Clontech)	https://www.ncbi.nlm.nih.gov/sra?term=SRX1431470	https://www.cell.com/cell-reports/fulltext/S2211-1247(16)30473-9
DM_IntrinsicNeurons_6	Drosophila melanogaster	8084812	Unstranded	Single end	Labeled cells (>100) were harvested via patch pipets and were prepared using the SMARTer Ultra Low Input RNA kit (Clontech)	https://www.ncbi.nlm.nih.gov/sra?term=SRX1431494	https://www.cell.com/cell-reports/fulltext/S2211-1247(16)30473-9
DM_Muscle_1	Drosophila melanogaster	27799222	Unstranded	Single end	Dissection of flight muscles followed by library preparation (Illumina)	https://www.ncbi.nlm.nih.gov/sra?term=SRX4549394	https://dev.biologists.org/content/146/7/dev164129
