## Supplementary material for "The conserved genetic program of male germ cells uncovers ancient regulators of human spermatogenesis": Sup. Table 3

### Sheet: Folha1
Sanger sequencing (human)
Gene	Forward primer (5'-3')	Reverse primer (5'-3')
DNMT1	GAAACATCTGCCCGTTGCTG	GAGGTATTGTGGGCTGTGCT
HSPA2 (Ex1_c175)	GCTCGCCTTTCAGTCAGGAT	TCGTGAGGACCATGGAGGAT
HSPA2 (Ex1_c1806)	TCGGAAGATGAGGCGAATCG	CTTCTTCGATGGTGGGTCCC
KPNA2 (Ex7_c667-2)	GGCTCAGTGTTCCGAGACTT	ACGTGCCACCATGTCCAGAT
KPNA2 (Ex8_c1158_1161del)	TATCTGGACATGGTGGCACGT	GGCCCACACAGCTTCCTT
RNF113B	TCATGGTTTTCGTCCTCGCA	TACCGGGGAATCCACAGCTA
qRT-PCR (fruit fly)
Gene	Forward primer (5'-3')	Reverse primer (5'-3')
CG10067	GGTCGTTGACAATGGCTCC	TTCTGGCCCATACCGACCAT
CG4973	AAGCCGGAGAATGTCGGAAG	TCGCTGCTTTTTGCAGATTCA
CG5519	TGGCTCGGGAAAAACGTGTA	GGACTTCGTTTGTCAGTGCG
CG7939	GCAAGCCCAAGGGTATCGA	CGATGTTGGGCATCAGATACTG
In house RNAi reagents (fruit fly)
Target gene	Antissense oligo (5'-3')
CG10263	CATTGTTCACTTGTACTTGCG
CG14408	TCGTCCTGGAATATCGTCGTG
CG17636	TACTTGTCCGTATTGCTCGTA
CG31864	TTTATGTTGAATCGCACCTGT
CG32673	AATTTGAAGCGCTCGTCGTCG
CG34161	TTGCACATGACCAAACACCTC
CG41265	TCTAGCTTTGCTTGCATCTTC
CG4973 (new line: dRNF113 #2)	TTGGTCTCTTCATCGCTGCTT
CG6729	TATGCAGACATCTATCATCTG
CG8004	TAGAATTGCATATATAAGCGG
CG9175	TAGTACATCTGACAGTGCGCC
Mouse genotyping
Objective	Forward primer (5'-3')	Reverse primer (5'-3')
Screening for Rnf113a2 mutations	CGGCGTGCGACCCGGAGTCTG	GTAGACGACGCCTAGACTCTC
Genotyping the Rnf113a2 KO allele	ACAATCCGATGATCCAGCGGTA	TTCTGTTTACCGCTGCCACTC
